# Natural variation in growth and physiology under salt stress in rice: QTL mapping in a *Horkuch* × *IR29* mapping population at seedling and reproductive stages

**DOI:** 10.1101/2020.03.01.971895

**Authors:** Taslima Haque, Sabrina M Elias, Samsad Razzaque, Sudip Biswas, Sumaiya Farah Khan, G.M. Nurnabi Azad Jewel, Md. Sazzadur Rahman, Thomas E. Juenger, Zeba I Seraj

**Affiliations:** Plant Biotechnology Lab, Department of Biochemistry and Molecular Biology, University of Dhaka, Dhaka-1000, Bangladesh; Department of Integrative Biology and Institute for Cellular and Molecular Biology, University of Texas, Austin, Texas 78712, USA; Plant Physiology Division, Bangladesh Rice Research Institute, Gazipur, Bangladesh; Department of Agronomy and Horticulture, University of Nebraska, Lincoln, Nebraska 68583, USA; Department of Biochemistry and Molecular Biology, Jagannath University, Dhaka-1100, Bangladesh; School of Life Science, Independent University, Dhaka-1229, Bangladesh

**Keywords:** salinity, QTL, reciprocal cross, cytoplasm, crop breeding

## Abstract

Salinity has a significant negative impact on production of rice. To cope with the increased soil salinity due to climate change, we need to develop salt tolerant rice varieties that can maintain their high yield. Rice landraces indigenous to coastal Bangladesh can be a great resource to study the genetic basis of salt adaptation. In this study, we implemented a QTL analysis framework on a reciprocal mapping population between a salt tolerant landrace *Horkuch* and a high yielding rice variety *IR29*. Our aim was to detect genetic loci that contributes to the salt adaptive responses of the two different developmental stages of rice which are very sensitive to salinity stress. We identified 14 QTL for 9 traits and found that most are unique to the specific developmental stage. In addition, we detected a significant effect of the cytoplasmic genome on the QTL model for some traits such as leaf total potassium and filled grain weight. This underscores the importance of considering cytoplasm-nuclear interaction for breeding programs. Along with this, we identified QTL co-localization for multiple traits that highlights the possible constraint of multiple QTL selection for breeding programs due to different contributions of a donor allele for different traits.

**Highlights:** We identified genetic loci for the salt tolerance response of two different developmental stages of the rice plant and detected significant contribution of cytoplasm-nuclear genome interaction for a few traits.
