## Supplementary material for "Natural variation in growth and physiology under salt stress in rice: QTL mapping in a *Horkuch* × *IR29* mapping population at seedling and reproductive stages": List of significant GO terms for the common genes between all candidate genes of QTL confidence interval and significant DEGs for cytoplasm*treatment

### Sheet: GO_Enrichment
GO.ID	Term	Annotated	Significant	Expected	classic	Attribute	Organelle
GO:0065008	regulation of biological quality	169	6	0.94	0.00035	BP
GO:0017038	protein import	11	2	0.06	0.00161	BP
GO:0006839	mitochondrial transport	15	2	0.08	0.00304	BP	Y
GO:0045454	cell redox homeostasis	116	4	0.64	0.00393	BP
GO:0019725	cellular homeostasis	119	4	0.66	0.00430	BP
GO:1901566	organonitrogen compound biosynthetic process	1041	13	5.77	0.00464	BP
GO:0072594	establishment of protein localization to organelle	19	2	0.11	0.00488	BP	Y
GO:0042592	homeostatic process	126	4	0.7	0.00526	BP
GO:0006605	protein targeting	20	2	0.11	0.00540	BP
GO:0044237	cellular metabolic process	5437	42	30.12	0.00579	BP
GO:0033365	protein localization to organelle	24	2	0.13	0.00773	BP	Y
GO:0065007	biological regulation	1517	16	8.4	0.00857	BP
GO:0006412	translation	555	8	3.07	0.01172	BP
GO:0043043	peptide biosynthetic process	564	8	3.12	0.01282	BP
GO:0006518	peptide metabolic process	578	8	3.2	0.01468	BP
GO:0016998	cell wall macromolecule catabolic process	34	2	0.19	0.01517	BP
GO:0044036	cell wall macromolecule metabolic process	34	2	0.19	0.01517	BP
GO:0043170	macromolecule metabolic process	4709	36	26.08	0.01534	BP
GO:0009058	biosynthetic process	2645	23	14.65	0.01563	BP
GO:0043604	amide biosynthetic process	586	8	3.25	0.01582	BP
GO:0016043	cellular component organization	368	6	2.04	0.01637	BP
GO:0006807	nitrogen compound metabolic process	5234	39	28.99	0.01651	BP
GO:0015988	energy coupled proton transmembrane transport, against	38	2	0.21	0.01874	BP
GO:0099132	ATP hydrolysis coupled cation transmembrane transport	38	2	0.21	0.01874	BP
GO:0043603	cellular amide metabolic process	607	8	3.36	0.01914	BP
GO:0071704	organic substance metabolic process	6490	46	35.95	0.01917	BP
GO:0006886	intracellular protein transport	190	4	1.05	0.02122	BP
GO:0044238	primary metabolic process	6202	44	34.35	0.02305	BP
GO:0015985	energy coupled proton transport, down	44	2	0.24	0.02468	BP
GO:0015986	ATP synthesis coupled proton transport	44	2	0.24	0.02468	BP
GO:0034613	cellular protein localization	200	4	1.11	0.02504	BP
GO:0070727	cellular macromolecule localization	200	4	1.11	0.02504	BP
GO:0046907	intracellular transport	206	4	1.14	0.02751	BP
GO:0051649	establishment of localization in cell	206	4	1.14	0.02751	BP
GO:1901564	organonitrogen compound metabolic process	3749	29	20.77	0.02869	BP
GO:0055114	oxidation-reduction process	1467	14	8.13	0.03033	BP
GO:0071840	cellular component organization or biogenesis	435	6	2.41	0.03363	BP
GO:1901137	carbohydrate derivative biosynthetic process	225	4	1.25	0.03631	BP
GO:0051641	cellular localization	229	4	1.27	0.03835	BP
GO:0010467	gene expression	1807	16	10.01	0.03840	BP
GO:0034645	cellular macromolecule biosynthetic process	1829	16	10.13	0.04222	BP
GO:0043086	negative regulation of catalytic activity	59	2	0.33	0.04234	BP
GO:0009059	macromolecule biosynthetic process	1833	16	10.15	0.04294	BP
GO:0044249	cellular biosynthetic process	2448	20	13.56	0.04422	BP
GO:0071554	cell wall organization or biogenesis	142	3	0.79	0.04426	BP
GO:0050789	regulation of biological process	1412	13	7.82	0.04666	BP
GO:0034641	cellular nitrogen compound metabolic process	2482	20	13.75	0.04999	BP
GO:0005737	cytoplasm	1026	24	6.84	1.2e-09	CC
GO:0005622	intracellular	2335	32	15.56	1.2e-07	CC
GO:0005623	cell	2442	32	16.27	4.1e-07	CC
GO:0044464	cell part	2442	32	16.27	4.1e-07	CC
GO:0031966	mitochondrial membrane	54	6	0.36	1.2e-06	CC	Y
GO:0044424	intracellular part	2106	29	14.03	1.5e-06	CC
GO:0005740	mitochondrial envelope	58	6	0.39	1.9e-06	CC	Y
GO:0044444	cytoplasmic part	775	17	5.16	3.2e-06	CC
GO:0044429	mitochondrial part	70	6	0.47	5.7e-06	CC	Y
GO:0031967	organelle envelope	73	6	0.49	7.3e-06	CC	Y
GO:0031975	envelope	76	6	0.51	9.2e-06	CC
GO:0005739	mitochondrion	78	6	0.52	1.1e-05	CC	Y
GO:0044455	mitochondrial membrane part	26	4	0.17	2.3e-05	CC	Y
GO:0031090	organelle membrane	102	6	0.68	5.0e-05	CC	Y
GO:0005743	mitochondrial inner membrane	36	4	0.24	8.5e-05	CC	Y
GO:0019866	organelle inner membrane	37	4	0.25	9.5e-05	CC	Y
GO:0098798	mitochondrial protein complex	24	3	0.16	0.00050	CC	Y
GO:0044422	organelle part	467	10	3.11	0.00074	CC	Y
GO:0044446	intracellular organelle part	467	10	3.11	0.00074	CC	Y
GO:0032991	protein-containing complex	1114	16	7.42	0.00126	CC
GO:0043226	organelle	1453	18	9.68	0.00311	CC	Y
GO:0043229	intracellular organelle	1453	18	9.68	0.00311	CC	Y
GO:0005741	mitochondrial outer membrane	14	2	0.09	0.00375	CC	Y
GO:0031968	organelle outer membrane	15	2	0.1	0.00430	CC	Y
GO:0045261	proton-transporting ATP synthase complex	15	2	0.1	0.00430	CC
GO:1990904	ribonucleoprotein complex	425	8	2.83	0.00607	CC
GO:0098800	inner mitochondrial membrane protein complex	19	2	0.13	0.00689	CC	Y
GO:0019867	outer membrane	25	2	0.17	0.01179	CC
GO:0005840	ribosome	394	7	2.63	0.01407	CC
GO:0033178	proton-transporting two-sector ATPase complex	34	2	0.23	0.02123	CC
GO:0098796	membrane protein complex	243	5	1.62	0.02159	CC
GO:0045259	proton-transporting ATP synthase complex	36	2	0.24	0.02365	CC
GO:0043232	intracellular non-membrane-bounded organelle	576	8	3.84	0.03344	CC	Y
GO:0098805	whole membrane	47	2	0.31	0.03876	CC
GO:0043231	intracellular membrane-bounded organelle	940	11	6.26	0.03904	CC	Y
GO:0043227	membrane-bounded organelle	949	11	6.32	0.04149	CC	Y
GO:0005488	binding	11108	80	61.66	0.00065	MF
GO:0009055	electron transfer activity	189	6	1.05	0.00066	MF
GO:1901363	heterocyclic compound binding	5819	48	32.3	0.00134	MF
GO:0097159	organic cyclic compound binding	5822	48	32.32	0.00136	MF
GO:0003824	catalytic activity	8616	64	47.83	0.00216	MF
GO:0048037	cofactor binding	1186	15	6.58	0.00241	MF
GO:0015036	disulfide oxidoreductase activity	106	4	0.59	0.00291	MF
GO:0016491	oxidoreductase activity	1753	19	9.73	0.00369	MF
GO:0016667	oxidoreductase activity, acting on a sulfur group of donors	123	4	0.68	0.00494	MF
GO:0042802	identical protein binding	66	3	0.37	0.00592	MF
GO:0050662	coenzyme binding	492	8	2.73	0.00624	MF
GO:0003735	structural constituent of ribosome	393	7	2.18	0.00642	MF
GO:0046933	proton-transporting ATP synthase activity	23	2	0.13	0.00717	MF
GO:0019842	vitamin binding	151	4	0.84	0.01007	MF
GO:0015035	protein disulfide oxidoreductase activity	87	3	0.48	0.01262	MF
GO:0005198	structural molecule activity	458	7	2.54	0.01410	MF
GO:0044769	ATPase activity, coupled to transmembrane movement of ions	33	2	0.18	0.01443	MF
GO:0005506	iron ion binding	483	7	2.68	0.01833	MF
GO:0003676	nucleic acid binding	1928	18	10.7	0.02005	MF
GO:0003723	RNA binding	399	6	2.21	0.02407	MF
GO:0030170	pyridoxal phosphate binding	113	3	0.63	0.02514	MF
GO:0070279	vitamin B6 binding	113	3	0.63	0.02514	MF
GO:0015078	proton transmembrane transporter activity	114	3	0.63	0.02571	MF
GO:0020037	heme binding	576	7	3.2	0.04182	MF
GO:0046906	tetrapyrrole binding	585	7	3.25	0.04481	MF
GO:0016881	acid-amino acid ligase activity	62	2	0.34	0.04658	MF
